# Towards Personalized Epigenomics: Learning Shared Chromatin Landscapes and Joint De-Noising of Histone Modification Assays

**DOI:** 10.1101/2025.03.04.641154

**Authors:** Tanmayee Narendra, Giovanni Visonà, Crhistian de Jesus Cardona, James Abbott, Gabriele Schweikert

**Author notes:** Contributing authors.

## Abstract

Epigenetic mechanisms enable cellular differentiation and the maintenance of distinct cell-types. They enable rapid responses to external signals through changes in gene regulation and their registration over longer time spans. Consequently, the chromatin landscape, which is the overall organization and biochemical state of chromatin, exhibits both cell-type and individual specificity and contributes to phenotypic diversity. Genomic distributions of chromatin features are typically measured using ChIP-Seq and related methods. However, these measurements are subject to substantial biases introduced by the chromatin landscape itself. Here, we introduce DecoDen, which uses measurements of several different histone modifications, to simultaneously learn shared chromatin landscapes while de-biasing individual measurement tracks. We demonstrate DecoDen’s effectiveness on an integrative analysis of histone modification patterns across multiple tissues in personal epigenomes.
