## Supplementary material for "Towards Personalized Epigenomics: Learning Shared Chromatin Landscapes and Joint De-Noising of Histone Modification Assays": decoden_data

### Sheet: E114-Jung
# A549 lung carcinoma cell line
# Jung, Youngsook L., et al. "Impact of sequencing depth in ChIP-seq experiments." Nucleic acids research 42.9 (2014): e74-e74.
Histone Modification	Replicates	Total reads	Rep 1	Rep 2	Rep 3
H3K4me3	3	155760039	42839137	64795359	48125543
H3K27me3	3	146838012	39595515	63712978	43529519
Input	2	141736722	81121173	60615549

### Sheet: E114-Roadmap
# A549 lung carcinoma cell line
# From Roadmap Epigenomics Project
Histone Modification	Replicates	Total reads	Rep 1	Rep 2	Rep 3
H3K4me3	3	122907647	39371751	40676273	42859623
H3K27me3	2	63513890	31326455	32187435
H3K4me3 Input	3	70288280	25785780	24282830	20219670
H3K27me3 Input	2	58894258	21839583	37054675
Overall Input	5	129182538

### Sheet: E005 Roadmap
# E005 - H1 BMP4 derived trophoblast cultured cells
# From Roadmap Epigenomics Project
Histone Modification	Replicates
H3K9me3	3
H3K27me3	3
H3K4me3	3
H3K27me1	4
H3K36me3	3
H3K27ac	3
H3K9ac	3
Whole cell extract input control	3

### Sheet: Antibody ab192985
# Antibody: abcam, ab192985 (https://chromatinantibodies.com/antibodies/e0760-1)
# Unspecific: 7.83% unspecific
# Paper: Takaku, Motoki, et al. "Cancer-specific mutation of GATA3 disrupts the transcriptional regulatory network governed by Estrogen Receptor alpha, FOXA1 and GATA3." Nucleic Acids Research 48.9 (2020): 4756-4768.
# cell type :: epithelial cells isolated from a pleural effusion obtained from a 54-year-old female patient with an infiltrating ductal carcinoma of the breast
Histone Modification	Replicates
H3K27me3	2
Input	2

### Sheet: Antibody ab6002
# Antibody: abcam, ab6002 (https://chromatinantibodies.com/antibodies/e0478-1)
# Unspecific: 59.41% unspecific
# Paper: Lesch, Bluma J., et al. "Parallel evolution of male germline epigenetic poising and somatic development in animals." Nature genetics 48.8 (2016): 888-894.
# cell type :: Human testis
Histone Modification	Replicates
H3K27me3	3
Input	3
